# FUS-ALS mutants alter FMRP phase separation equilibrium and impair protein translation

**DOI:** 10.1101/2020.09.14.296038

**Authors:** N. Birsa, A.M. Ule, M.G. Garone, B. Tsang, F. Mattedi, P.A. Chong, J. Humphrey, S. Jarvis, M. Pisiren, O.G. Wilkins, M. Nosella, A. Devoy, C. Bodo, R. Fernandez de la Fuente, E.M.C. Fisher, A. Rosa, G. Viero, J.D. Forman-Kay, G. Schiavo, P. Fratta

**Author notes:** corresponding authors: Pietro Fratta; Nicol Birsa. these authors have contributed equally to this manuscript (N. Birsa, A.M. Ule). these authors have contributed equally to this manuscript (M.G. Garone, B. Tsang, F. Mattedi).

## Abstract

Mutations in the RNA binding protein (RBP) FUS cause amyotrophic lateral sclerosis (ALS) and result in its nuclear depletion and cytoplasmic mislocalisation, with cytoplasmic gain of function thought to be crucial in pathogenesis. Here, we show that expression of mutant FUS at physiological levels drives translation inhibition in both mouse and human motor neurons. Rather than acting directly on the translation machinery, we find that mutant FUS forms cytoplasmic condensates that promote the phase separation of FMRP, another RBP associated with neurodegeneration and robustly involved in translation regulation. FUS and FMRP co-partition and repress translation *in vitro*. In our *in vivo* model, FMRP RNA targets are depleted from ribosomes. Our results identify a novel paradigm by which FUS mutations favour the condensed state of other RBPs, impacting on crucial biological functions, such as protein translation.
