## Supplementary Table 1 for "FUS-ALS mutants alter FMRP phase separation equilibrium and impair protein translation"

### Sheet: d14_padj<0.1
EnsemblID	external_gene_name	chromosome_name	start_position	end_position	strand	d14_Ribo_baseMean	d14_Ribo_log2FoldChange	d14_Ribo_lfcSE	d14_Ribo_stat	d14_Ribo_pvalue	d14_Ribo_padj	d14_input_baseMean	d14_input_log2FoldChange	d14_input_lfcSE	d14_input_stat	d14_input_pvalue	d14_input_padj	Humphrey_d14_baseMean	Humphrey_d14_log2FoldChange	Humphrey_d14_lfcSE	Humphrey_d14_pvalue	Humphrey_d14_padj	Is the change significant in input[padj<0.1]?	Is the change significant in Humphrey et al[padj <0.1]?	deltaLFC[input-Ribo]	deltaLFC[Humphrey-Ribo]
ENSMUSG00000020680	Taf15	11	83473086	83506743	1	2492.88	0.902786	0.101222	8.91892	4.7087e-19	7.04328e-15	2653.26	0.842826	0.0879571	9.58223	9.49682e-22	1.47638e-17	4249.91	0.514523	0.0844213	1.09639e-09	6.76729e-06	yes	yes	0.0599605	0.388263
ENSMUSG00000004187	Kifc2	15	76660641	76668196	1	792.069	-0.93486	0.176179	-5.30632	1.11863e-07	0.000557747	968.853	-0.615633	0.151209	-4.07142	4.67282e-05	0.0148252	1161.06	-0.132385	0.10403	0.203174	0.819551	yes	no	0.319227	0.802476
ENSMUSG00000085133	B930095G15Rik	14	121248706	121253971	1	951.977	0.636219	0.121473	5.23754	1.62735e-07	0.000608546	847.256	0.429885	0.113992	3.77118	0.000162476	0.0358111	1020.07	0.328695	0.090496	0.000281073	0.0553685	yes	yes	0.206334	0.307524
ENSMUSG00000002012	Pnck	NA	73655994	73660117	-1	1228.09	-0.605255	0.119335	-5.0719	3.93854e-07	0.00117825	953.053	-0.408016	0.0930213	-4.38626	1.15314e-05	0.00690705	1684.15	-0.210377	0.0838081	0.0120657	0.406691	yes	no	0.197239	0.394878
ENSMUSG00000024937	Ehbp1l1	19	5707376	5726317	-1	507.39	0.720059	0.150179	4.79467	1.62945e-06	0.0034819	378.606	0.210176	0.19019	1.10509	0.269121	0.768021	406.535	0.238041	0.117235	0.0423102	0.623277	no	no	0.509883	0.482018
ENSMUSG00000099759+ENSMUSG00000101813+ENSMUSG00000091071	NA	NA	NA	NA	NA	7.97376	-4.27439	0.905554	-4.72019	2.35624e-06	0.00440559	8.40813	-3.07603	0.642625	-4.78667	1.69575e-06	0.00239656	26.3606	-0.550663	0.109981	5.53128e-07	0.00128028	yes	yes	1.19836	3.72373
ENSMUSG00000038122	Tbc1d32	10	56014293	56228689	-1	190.256	-0.782989	0.166823	-4.69353	2.68533e-06	0.00446302	211.194	-0.431428	0.131525	-3.2802	0.00103734	0.106798	1649.09	-0.317843	0.092491	0.000589333	0.0901874	no	yes	0.351561	0.465146
ENSMUSG00000018199	Trove2	1	143750790	143777068	-1	879.345	-0.591527	0.128995	-4.58564	4.52595e-06	0.00676992	1114.43	-0.0614928	0.0816984	-0.75268	0.451642	0.855916	5428.83	-0.160432	0.124388	0.19713	0.815375	no	no	0.530034	0.431095
ENSMUSG00000002055	Spag5	11	78301529	78322457	1	64.0182	-1.72335	0.379736	-4.53828	5.67141e-06	0.00771209	201.538	-0.238873	0.237296	-1.00665	0.314105	0.794785	699.273	-0.322836	0.106457	0.00242498	0.200461	no	no	1.48448	1.40051
ENSMUSG00000031344	Gabrq	NA	72825178	72842602	1	723.452	-0.619462	0.140619	-4.40526	1.05656e-05	0.0131701	207.019	-0.43828	0.19186	-2.28438	0.0223494	0.365469	713.105	-0.431854	0.100184	1.62821e-05	0.00946813	no	yes	0.181182	0.187608
ENSMUSG00000029762	Akr1b8	6	34354119	34368463	1	216.171	0.740107	0.172268	4.29626	1.73707e-05	0.019987	47.9443	0.588767	0.247057	2.38313	0.0171663	0.324262	56.7654	0.0675005	0.13588	0.619354	0.943145	no	no	0.151339	0.672606
ENSMUSG00000036781	Rps27l	9	66946086	66949516	1	300.041	0.597085	0.140414	4.25231	2.11574e-05	0.0226052	441.055	0.0382654	0.143046	0.267503	0.789082	0.958964	1975.67	-0.0980694	0.100983	0.331477	0.874573	no	no	0.55882	0.499016
ENSMUSG00000008683	Rps15a	7	118104372	118116188	-1	2307.59	0.378886	0.0902497	4.19819	2.69057e-05	0.0236738	4859.84	0.27055	0.0874155	3.09499	0.00196821	0.139877	16268.7	0.0796017	0.0902324	0.377676	0.89012	no	no	0.108336	0.299284
ENSMUSG00000022407	Adsl	15	80948490	80970947	1	786.279	0.456696	0.108698	4.20151	2.65136e-05	0.0236738	799.341	0.0585321	0.108778	0.538089	0.590515	0.910463	1632.63	0.0614336	0.09258	0.506964	0.923888	no	no	0.398164	0.395263
ENSMUSG00000054942	Miga1	3	152273849	152340407	-1	917.325	-0.408087	0.0968794	-4.21233	2.52754e-05	0.0236738	599.406	-0.133542	0.0856204	-1.5597	0.11883	0.624068	1755.14	-0.146009	0.0725599	0.0441927	0.627731	no	no	0.274545	0.262078
ENSMUSG00000002190	Clgn	8	83389867	83428552	1	816.221	0.474585	0.115513	4.1085	3.98233e-05	0.0309745	701.134	0.484651	0.117257	4.13326	3.5766e-05	0.0120986	1469.54	0.290546	0.0989266	0.00331424	0.227556	yes	no	0.0100666	0.184039
ENSMUSG00000031762	Mt2	8	94172664	94173568	1	15.5718	-1.86026	0.453785	-4.09944	4.14153e-05	0.0309745	228.438	-0.797198	0.363541	-2.19287	0.0283171	0.396592	191.248	-0.424834	0.131802	0.00126736	0.144173	no	no	1.06306	1.43543
ENSMUSG00000085642	3110053B16Rik	12	20874125	20921262	-1	115.237	-0.73025	0.177383	-4.11681	3.84159e-05	0.0309745	181.676	-0.454277	0.156485	-2.903	0.00369604	0.191001	282.912	-0.224547	0.105533	0.0333581	0.578905	no	no	0.275973	0.505704
ENSMUSG00000028243	Ubxn2b	4	6191098	6221688	1	438.627	-0.468241	0.115681	-4.04768	5.17286e-05	0.0368456	718.954	-0.228451	0.0837938	-2.72635	0.00640393	0.239255	2693.36	-0.27045	0.100496	0.00712033	0.325548	no	no	0.23979	0.197791
ENSMUSG00000021003	Galc	12	98202304	98259459	-1	406.701	-0.450021	0.111845	-4.02362	5.73104e-05	0.0384139	500.269	-0.183934	0.0976873	-1.88288	0.0597166	0.514422	905.1	-0.140972	0.105351	0.18086	0.80988	no	no	0.266087	0.309049
ENSMUSG00000035576	L3mbtl1	2	162943472	162974522	1	287.264	-0.699872	0.174249	-4.01651	5.90668e-05	0.0384139	193.006	-0.666463	0.233147	-2.85855	0.00425588	0.19691	397.532	-0.147459	0.11846	0.213208	0.824683	no	no	0.0334098	0.552414
ENSMUSG00000035126	Wdr78	4	103038065	103114555	-1	72.9952	-1.14516	0.287188	-3.98751	6.67693e-05	0.0404609	120.318	-1.09206	0.165155	-6.61235	3.78255e-11	2.94018e-07	698.347	-0.793952	0.106984	1.16054e-13	2.14897e-09	yes	yes	0.0531	0.351213
ENSMUSG00000058756	Thra	11	98740638	98769006	1	5048.75	-0.284776	0.0714711	-3.98449	6.76242e-05	0.0404609	7675.79	-0.355458	0.0827551	-4.2953	1.74456e-05	0.00794226	6741.82	-0.138202	0.129418	0.285578	0.857752	yes	no	0.0706819	0.146574
ENSMUSG00000033249	Hsf4	8	105269801	105275845	1	26.5472	-1.44652	0.366042	-3.95179	7.75681e-05	0.0446255	8.3267	-0.10691	0.529308	-0.201982	0.839931	0.968591	14.9083	-0.0811598	0.122449	0.507454	NA	no	NA	1.33961	1.36536
ENSMUSG00000063172	Hspb11	4	107253593	107279938	1	75.8651	1.05029	0.270087	3.88872	0.000100775	0.0542549	172.716	0.683069	0.175605	3.88981	0.000100323	0.0243691	1042.09	0.0339144	0.109564	0.75691	0.971583	yes	no	0.367222	1.01638
ENSMUSG00000084516+ENSMUSG00000027177	NA	NA	NA	NA	NA	1489.81	-0.35778	0.0920491	-3.88683	0.00010156	0.0542549	1317.49	-0.108182	0.0759315	-1.42473	0.154236	0.673283	4928.22	-0.161596	0.0909717	0.0756786	0.709873	no	no	0.249598	0.196184
ENSMUSG00000095115	Itpripl2	7	118485111	118491975	-1	87.7931	1.09387	0.283225	3.86221	0.000112366	0.0579577	160.116	0.285399	0.225642	1.26483	0.205932	0.726109	326.685	-0.267959	0.119502	0.0249419	0.527975	no	no	0.808476	0.825915
ENSMUSG00000021938	Pspc1	14	56722441	56778316	-1	1735.2	0.412574	0.107287	3.84553	0.000120293	0.0580431	2000.5	0.477403	0.104241	4.57978	4.65455e-06	0.00425645	5782	0.293991	0.0679867	1.53055e-05	0.00944707	yes	yes	0.0648299	0.118582
ENSMUSG00000030650	Tmc5	7	118597297	118675086	1	31.0385	1.61969	0.420399	3.85274	0.000116803	0.0580431	12.1477	-0.719528	0.555463	-1.29537	0.195194	0.715202	33.6703	0.0989117	0.118683	0.404613	0.902785	no	no	0.900162	1.52078
ENSMUSG00000032342	Mto1	9	78448208	78475348	1	304.764	-0.530753	0.139762	-3.79755	0.000146131	0.063085	273.426	-0.177623	0.114046	-1.55748	0.119358	0.624887	1048.48	-0.20251	0.0806843	0.0120762	0.406691	no	no	0.353129	0.328242
ENSMUSG00000034892	Rps29	12	69157722	69159186	-1	738.5	0.581566	0.15257	3.81181	0.000137955	0.063085	2631.53	0.21516	0.184616	1.16545	0.243839	0.752482	2732.86	0.149684	0.11483	0.192394	0.814971	no	no	0.366406	0.431882
ENSMUSG00000069171	Nr2f1	13	78188973	78199757	-1	1124.59	0.447769	0.117732	3.80328	0.000142794	0.063085	1558.36	0.0402769	0.0652413	0.617353	0.537002	0.893151	1522.77	0.0746261	0.108104	0.489994	0.919671	no	no	0.407492	0.373143
ENSMUSG00000085271	E130006D01Rik	5	111734284	111761725	-1	16.7781	-1.72834	0.45542	-3.79505	0.000147612	0.063085	10.3893	0.629049	0.489531	1.285	0.198791	0.719219	22.8724	0.205402	0.119626	0.0859725	0.714521	no	no	1.09929	1.52294
ENSMUSG00000046434	Hnrnpa1	15	103240432	103244955	1	5887.92	0.320082	0.0857912	3.73094	0.000190769	0.0792647	9685.43	0.295441	0.0754727	3.91454	9.05755e-05	0.023053	28204.6	0.180706	0.0753724	0.0165069	0.458258	yes	no	0.0246405	0.139375
ENSMUSG00000103713	Gm2136	3	45438380	45440956	1	62.9496	0.974182	0.262041	3.71766	0.000201074	0.0812882	77.3751	0.74786	0.178096	4.1992	2.67859e-05	0.0104103	129.441	0.290965	0.125615	0.0205402	0.4907	yes	no	0.226322	0.683217
ENSMUSG00000019986	Ahi1	10	20952547	21080429	1	10068.6	-0.41	0.110792	-3.70064	0.000215058	0.0844962	6701.38	-0.494534	0.144414	-3.42443	0.000616095	0.0809058	23264.1	-0.33735	0.0837453	5.61864e-05	0.0208081	yes	yes	0.0845345	0.0726499
ENSMUSG00000031387	Renbp	NA	73922121	73930850	-1	14.9537	2.68378	0.72769	3.68808	0.000225956	0.0844962	86.8337	0.257788	0.295756	0.871624	0.383414	0.826959	189.604	-0.194663	0.125927	0.122145	0.76565	no	no	2.42599	2.48911
ENSMUSG00000042997	Nhlrc3	3	53448583	53463332	-1	188.819	0.586318	0.158949	3.68872	0.000225385	0.0844962	301.126	0.21772	0.113378	1.92031	0.054819	0.501894	534.37	0.159958	0.0896761	0.0744676	0.709873	no	no	0.368598	0.42636
ENSMUSG00000024851	Pitpnm1	19	4099998	4113965	1	2078.87	-0.426166	0.116085	-3.67114	0.000241468	0.0879885	1883.83	-0.24322	0.115198	-2.11132	0.034745	0.431771	1641.58	-0.0144273	0.114949	0.900119	0.992797	no	no	0.182946	0.411738
ENSMUSG00000027239	Mdk	2	91929805	91932297	-1	68.9229	1.85162	0.505178	3.66529	0.000247059	0.0879885	588.748	0.457011	0.323521	1.41262	0.157768	0.677018	342.352	0.0436105	0.13589	0.748268	0.969066	no	no	1.39461	1.80801
ENSMUSG00000021071	Trim9	12	70244539	70347614	-1	1241.5	-0.410221	0.112267	-3.65397	0.000258216	0.0898232	2586.8	-0.359789	0.124026	-2.90091	0.00372077	0.191001	3508.66	-0.144487	0.0895842	0.106775	0.748493	no	no	0.0504322	0.265734
ENSMUSG00000022179	4931414P19Rik	14	54583663	54605908	-1	44.7341	1.1077	0.304643	3.63605	0.000276854	0.0941176	86.268	0.390234	0.169092	2.30782	0.0210091	0.35309	118.364	-0.132159	0.122951	0.282423	0.856913	no	no	0.717463	0.975538
ENSMUSG00000006576	Slc4a3	1	75546266	75562172	1	2301.85	-0.400352	0.111062	-3.60476	0.000312445	0.0974323	1930.77	-0.223882	0.105779	-2.11651	0.0343014	0.429343	2212.07	0.0339342	0.117371	0.77249	0.973146	no	no	0.176471	0.366418
ENSMUSG00000021476	Habp4	13	64161866	64186536	1	1561.18	-0.386615	0.107257	-3.60458	0.000312659	0.0974323	1207.6	-0.319772	0.0924704	-3.4581	0.000544007	0.075193	928.711	-0.138145	0.099666	0.165721	0.796188	yes	no	0.0668434	0.24847
ENSMUSG00000026103	Gls	1	52163448	52233232	-1	4305.48	-0.387456	0.10739	-3.60792	0.000308661	0.0974323	3336.54	-0.161836	0.0930362	-1.73949	0.0819484	0.563703	32939.4	-0.0900962	0.122314	0.461367	0.914307	no	no	0.22562	0.29736
ENSMUSG00000040424	Hipk4	7	27523267	27531175	1	356.774	-1.01244	0.280698	-3.60687	0.000309917	0.0974323	116.695	-0.921304	0.231752	-3.97539	7.02646e-05	0.019506	213.377	-0.687693	0.111175	6.18439e-10	5.72582e-06	yes	yes	0.0911376	0.324749

### Sheet: KO_padj<0.1
EnsemblID	external_gene_name	chromosome_name	start_position	end_position	strand	KO_Ribo_baseMean	KO_Ribo_log2FoldChange	KO_Ribo_lfcSE	KO_Ribo_stat	KO_Ribo_pvalue	KO_Ribo_padj	KO_input_baseMean	KO_input_log2FoldChange	KO_input_lfcSE	KO_input_stat	KO_input_pvalue	KO_input_padj	Humphrey_KO_baseMean	Humphrey_KO_log2FoldChange	Humphrey_KO_lfcSE	Humphrey_KO_pvalue	Humphrey_KO_padj	Is the change significant in input[padj<0.1]?	Is the change significant in Humphrey et al[padj <0.1]?	deltaLFC[input-Ribo]	deltaLFC[Humphrey-Ribo]
ENSMUSG00000020680	Taf15	11	83473086	83506743	1	2498.46	0.969475	0.127778	7.58716	3.27e-14	2.70331e-10	3202.93	0.712931	0.194319	3.66886	0.000243631	0.0531226	3961.97	0.311901	0.125053	0.0126259	0.205164	yes	no	0.256544	0.657573
ENSMUSG00000021938	Pspc1	14	56722441	56778316	-1	1806.16	0.494868	0.136154	3.63462	0.000278393	0.097935	2370.26	0.253749	0.194626	1.30378	0.192309	0.999289	6530.52	0.292076	0.117752	0.0131226	0.206161	no	no	0.241119	0.202792
ENSMUSG00000040424	Hipk4	7	27523267	27531175	1	455.996	-1.38473	0.35449	-3.90627	9.37333e-05	0.0629187	178.551	-0.835986	0.339717	-2.46083	0.0138615	0.602726	220.129	-0.648756	0.177382	0.000254792	0.0416185	no	yes	0.548746	0.735976
ENSMUSG00000009079	Ewsr1	11	5069689	5099266	-1	3469.6	0.58644	0.160302	3.65835	0.000253846	0.0932687	4835.43	0.371945	0.211919	1.75513	0.0792372	0.999289	14496	0.299881	0.162772	0.0654252	0.297247	no	no	0.214495	0.286559
ENSMUSG00000024186	Rgs11	17	26202951	26211324	1	70.6925	-1.29308	0.332744	-3.88612	0.000101858	0.0629187	161.179	-0.125275	1.0938	-0.114532	NA	NA	473.383	0.370014	0.221837	0.0953251	0.335932	NA	no	1.16781	0.923068
ENSMUSG00000075585	6330403L08Rik	5	138995056	139000577	1	168.005	-1.09255	0.210987	-5.17827	2.23955e-07	0.000557849	137.054	-0.68626	0.246887	-2.77965	0.00544177	0.413376	37.1617	-0.57032	0.243848	0.0193441	0.219315	no	no	0.406289	0.52223
ENSMUSG00000066554	Gm10167	5	148182899	148184377	-1	13.8917	-6.02197	1.16516	-5.16834	2.36176e-07	0.000557849	21.9491	-5.90224	0.910207	-6.4845	8.90275e-11	6.80852e-07	3.40384	-0.641121	0.288928	0.026489	NA	yes	NA	0.119734	5.38085
ENSMUSG00000075590	Nrbp2	15	76085595	76090013	-1	879.117	-0.669168	0.169845	-3.93986	8.15283e-05	0.0612722	1140.61	-0.149293	0.343426	-0.434718	0.663767	0.999289	1921.93	0.365476	0.18976	0.0541049	0.279847	no	no	0.519875	0.303691
ENSMUSG00000031972	Acta1	8	123891769	123894751	-1	161.702	-2.70371	0.745909	-3.62473	0.000289267	0.0996403	2546.16	-5.34583	1.13349	-4.71624	2.40243e-06	0.0018782	103.616	0.481426	0.303704	0.112925	0.357906	yes	no	2.64211	2.22229
ENSMUSG00000023960	Enpp5	17	44078813	44086567	1	2830.02	0.577235	0.152147	3.79393	0.00014828	0.0700476	3551.28	0.361576	0.17608	2.05347	0.0400267	0.916364	8317.76	0.0748441	0.127952	0.558589	0.754436	no	no	0.215658	0.502391
ENSMUSG00000021993	Mipep	14	60784566	60903610	1	425.275	-0.663721	0.164275	-4.04029	5.33846e-05	0.0490367	395.957	-0.415507	0.235468	-1.7646	0.0776305	0.999289	1367.08	-0.347273	0.178502	0.0517164	0.277281	no	no	0.248213	0.316447
ENSMUSG00000029149	Krtcap3	5	31251691	31253202	1	46.3956	-1.64561	0.433054	-3.80001	0.000144693	0.0700476	59.9227	-0.641438	0.327814	-1.95671	0.0503815	0.979137	103.908	0.421116	0.297923	0.157507	0.413707	no	no	1.00417	1.22449
ENSMUSG00000032968	Inha	1	75507077	75510366	1	100.06	-0.978283	0.237223	-4.1239	3.72513e-05	0.0384946	171.886	-0.445139	0.198903	-2.23797	0.0252232	0.766811	144.987	0.146272	0.263584	0.578938	0.768128	no	no	0.533145	0.832011
ENSMUSG00000058388	Phtf1	3	103968110	104024598	1	796.811	-0.593655	0.154631	-3.83917	0.000123449	0.0637848	730.123	-0.255654	0.181873	-1.40567	0.159821	0.999289	3658.15	-0.234447	0.136795	0.0865547	0.323986	no	no	0.338001	0.359207
ENSMUSG00000074817	Papolb	5	142525838	142530076	-1	9.29799	4.36897	1.11995	3.90103	9.57834e-05	0.0629187	14.7672	1.76382	0.516878	3.41246	0.000643799	0.0995329	83.72	-0.0565592	0.225353	0.801829	0.904941	yes	no	2.60514	4.31241
ENSMUSG00000068614	Actc1	2	114047282	114053548	-1	28.5043	-3.9129	0.85766	-4.5623	5.05973e-06	0.00929528	478.946	-5.43867	0.931063	-5.84136	5.17774e-09	2.42875e-05	43.4385	0.347388	0.303974	0.253113	0.508877	yes	no	1.52577	3.56551
ENSMUSG00000036181	Hist1h1c	13	23738808	23740367	1	41.48	-2.99883	0.711622	-4.21408	2.50797e-05	0.0318975	66.5309	-2.08505	0.373139	-5.58786	2.29885e-08	6.57206e-05	410.725	0.123139	0.263086	0.639743	0.809779	yes	no	0.913786	2.87569
ENSMUSG00000027487	Cdk5rap1	2	154335380	154373010	-1	80.5272	-1.00696	0.27467	-3.66607	0.000246305	0.0932687	122.477	-0.565305	0.273287	-2.06854	0.038589	0.903927	479.989	0.126794	0.248128	0.609348	0.788403	no	no	0.441655	0.880166
ENSMUSG00000089509+ENSMUSG00000084691+ENSMUSG00000065013+ENSMUSG00000064621+ENSMUSG00000088294+ENSMUSG00000097451+ENSMUSG00000084549+ENSMUSG00000099132+ENSMUSG00000098466	NA	NA	NA	NA	NA	4673.65	-0.749922	0.204926	-3.65948	0.000252728	0.0932687	20404.1	-0.313702	0.19144	-1.63865	0.101287	0.999289	187909	-0.28492	0.161684	0.0780348	0.313933	no	no	0.43622	0.465002
ENSMUSG00000013495	Tmem175	5	108629770	108648782	1	191.662	-0.88535	0.234311	-3.77852	0.00015776	0.0704975	223.577	-0.595131	0.168677	-3.52822	0.000418367	0.0726834	656.562	-0.0263027	0.142328	0.853383	0.931712	yes	no	0.29022	0.859048
ENSMUSG00000030409	Dmpk	7	19083849	19093821	1	40.9169	-2.28438	0.387279	-5.89853	3.66763e-09	2.02135e-05	148.808	-0.807733	0.301985	-2.67474	0.00747867	0.460424	281.208	0.385058	0.237456	0.104889	0.349318	no	no	1.47664	1.89932
ENSMUSG00000060600	Eno3	11	70657202	70662513	1	57.7798	-1.8428	0.414913	-4.4414	8.93761e-06	0.013434	348.45	-2.75271	0.777103	-3.54228	0.000396689	0.0702178	285.083	0.193242	0.2308	0.402442	0.639668	yes	no	0.909918	1.64955
ENSMUSG00000041828	Abca8a	11	110025634	110095978	-1	30.2922	-1.55844	0.41577	-3.74833	0.000178018	0.0774565	100.705	-1.17444	0.373357	-3.14562	0.00165734	0.1913	745.771	0.181603	0.284592	0.523398	0.730994	no	no	0.384	1.37684
ENSMUSG00000014782	Plekhg4	8	105373274	105382862	1	42.3313	-2.64353	0.630627	-4.19191	2.76615e-05	0.0326683	43.2017	-0.466259	0.468983	-0.994192	0.32013	0.999289	122.498	0.0724317	0.248024	0.77026	0.887714	no	no	2.17727	2.5711
ENSMUSG00000033752	Mnd1	3	84087933	84155786	-1	16.7683	-2.69631	0.702293	-3.8393	0.000123387	0.0637848	9.08881	0.00739106	0.839737	0.00880164	0.992977	0.999289	50.9397	-0.0424156	0.294809	0.8856	0.947703	no	no	2.68892	2.6539
ENSMUSG00000055775	Myh8	11	67277124	67308634	1	205.373	-2.73663	0.747712	-3.66001	0.000252207	0.0932687	364.075	-4.29811	0.943086	-4.55749	5.17681e-06	0.00334939	146.27	0.398865	0.302364	0.187117	0.444743	yes	no	1.56147	2.33777
ENSMUSG00000067768	Xlr4b	NA	73214333	73222453	1	11.7571	4.08868	1.07757	3.79436	0.000148027	0.0700476	7.75491	2.47706	0.991219	2.499	0.0124545	0.576995	236.146	1.94086	0.235666	1.78627e-16	6.51632e-13	no	yes	1.61163	2.14782
ENSMUSG00000031997	Trpc6	9	8544142	8680741	1	9.26964	3.03835	0.803199	3.78281	0.000155068	0.0704975	16.2926	0.0858453	0.635787	0.135022	0.892594	0.999289	171.16	-0.379986	0.225639	0.0921727	0.330854	no	no	2.9525	2.65836
ENSMUSG00000026208	Des	1	75360329	75368579	1	14.5489	-5.06075	1.10783	-4.56816	4.92015e-06	0.00929528	215.264	-4.24377	1.00139	-4.23789	2.25629e-05	0.00920323	29.2854	0.486306	0.304185	0.109883	0.354483	yes	no	0.816977	4.57444
ENSMUSG00000034349	Smc4	3	69004738	69034623	1	492.23	-0.757362	0.204589	-3.70187	0.000214014	0.0884628	899.036	-0.421874	0.208416	-2.02419	0.0429503	0.934891	7087.49	-0.475487	0.248281	0.0554776	0.281967	no	no	0.335488	0.281876
ENSMUSG00000020061	Mybpc1	10	88518279	88605152	-1	206.437	-1.65458	0.412729	-4.00888	6.10068e-05	0.0530888	338.003	-3.10121	0.839951	-3.69213	0.000222385	0.049674	266.613	-0.187995	0.256602	0.463783	0.686733	yes	no	1.44663	1.46659
ENSMUSG00000055632	Hmcn2	2	31314415	31460738	1	20.2085	-3.24534	0.837978	-3.87282	0.000107584	0.0629187	16.1577	-0.790897	0.499109	-1.58462	0.113053	0.999289	24.3159	0.0113013	0.305774	0.970517	0.986561	no	no	2.45444	3.23404
ENSMUSG00000061723	Tnnt3	7	142498836	142516009	1	77.1162	-4.38376	1.13375	-3.86661	0.000110357	0.0629187	1403.99	-5.79452	1.06592	-5.4362	5.44301e-08	0.000113475	111.794	0.58074	0.305556	0.0573547	0.283573	yes	no	1.41077	3.80302
ENSMUSG00000002228	Ppm1j	3	104781056	104786018	1	36.5204	-1.50049	0.351728	-4.26606	1.98958e-05	0.0274131	8.48027	-0.642431	0.82765	-0.77621	0.437625	0.999289	11.3582	-0.0292958	0.307832	0.924181	0.965452	no	no	0.858059	1.47119
ENSMUSG00000020475	Pgam2	11	5801640	5803733	-1	32.6118	-1.62694	0.412558	-3.94355	8.02857e-05	0.0612722	97.8747	-2.84216	0.94449	-3.0092	0.00261934	0.251769	24.8578	0.557279	0.29791	0.0613962	0.290686	no	no	1.21522	1.06966
ENSMUSG00000021951	Eef1akmt1	14	57549598	57571569	-1	232.828	-0.705649	0.182329	-3.87019	0.000108749	0.0629187	271.755	-0.168051	0.268964	-0.624809	0.532097	0.999289	532.06	0.21016	0.158712	0.185449	0.443037	no	no	0.537598	0.495489
ENSMUSG00000075225	Ccdc162	10	41538846	41716634	-1	51.9247	-1.86142	0.511623	-3.63826	0.000274482	0.097935	39.5848	0.19404	0.479116	0.404996	0.68548	0.999289	123.806	-0.162454	0.170631	0.34106	0.588314	no	no	1.66738	1.69896
ENSMUSG00000069833	Ahnak	19	8989284	9076919	1	220.641	-1.1165	0.29864	-3.73861	0.000185042	0.0784484	510.686	-0.217345	0.319761	-0.679709	0.496689	0.999289	5459.83	0.384694	0.275285	0.162281	0.418608	no	no	0.899155	0.731806
ENSMUSG00000015943	Bola1	3	96196588	96219709	-1	101.547	-1.02365	0.282879	-3.61868	0.000296105	0.0999144	128.207	-0.173011	0.304084	-0.568959	0.569384	0.999289	172.58	0.197476	0.256932	0.442136	0.670623	no	no	0.850637	0.826173
ENSMUSG00000024330	Col11a2	17	34039437	34066685	1	82.4488	-2.02756	0.514428	-3.94138	8.10158e-05	0.0612722	354.852	-0.740949	0.756556	-0.979371	0.327397	0.999289	934.032	0.725424	0.28836	0.01188	0.201365	no	no	1.28661	1.30213
ENSMUSG00000012123	Aim1l	4	134060815	134092504	1	7.12582	6.05168	1.3558	4.46356	8.06091e-06	0.0133279	14.6828	0.0180274	0.49207	0.0366358	0.970775	0.999289	40.9188	0.448191	0.255766	0.0797134	0.316147	no	no	6.03366	5.60349
ENSMUSG00000030672	Mylpf	7	127208890	127214298	1	95.2396	-5.01652	1.28095	-3.91624	8.99405e-05	0.0629187	1560.13	-5.74114	1.08201	-5.30599	1.12061e-07	0.000191146	90.3685	0.371223	0.307569	0.227447	0.483888	yes	no	0.724619	4.6453
ENSMUSG00000019787	Trdn	10	33080554	33476709	1	10.5562	-7.08691	1.34622	-5.26431	1.4072e-07	0.000465334	51.1122	-3.75199	1.72131	-2.17974	0.0292769	0.813811	25.9854	-0.129509	0.301298	0.667315	0.826099	no	no	3.33491	6.9574
ENSMUSG00000020908	Myh3	11	67078300	67102291	1	76.3248	-3.54582	0.919563	-3.85598	0.000115265	0.0635263	164.985	-3.64486	1.00017	-3.64423	0.000268196	0.0556124	93.8583	0.72792	0.308154	0.018167	0.216055	yes	no	0.0990423	2.8179
ENSMUSG00000026042	Col5a2	1	45374321	45503282	-1	237.317	-1.00778	0.247922	-4.06491	4.80508e-05	0.0467337	1235.9	-0.813648	0.242378	-3.35694	0.000788112	0.115526	4480.27	0.493721	0.224381	0.0277805	0.238705	no	no	0.194134	0.514061
ENSMUSG00000028464	Tpm2	4	43514711	43523765	-1	76.5412	-2.51948	0.603526	-4.1746	2.98508e-05	0.0329035	808.321	-3.95493	0.890058	-4.44345	8.85275e-06	0.00488542	193.155	0.3502	0.282087	0.214436	0.471906	yes	no	1.43545	2.16928
ENSMUSG00000035745	Grin3b	10	79970715	79977190	1	8.23897	-3.30948	0.901962	-3.6692	0.000243307	0.0932687	3.63196	-1.3866	1.24994	-1.10933	0.267288	0.999289	5.69801	0.362743	0.295398	0.219455	NA	no	NA	1.92289	2.94674
