## Supplementary Table 2 for "FUS-ALS mutants alter FMRP phase separation equilibrium and impair protein translation"

### Sheet: zscore_Ribo_common
EnsemblID	external_gene_name	chromosome_name	start_position	end_position	strand	d14_Ribo_baseMean	d14_Ribo_log2FoldChange	d14_Ribo_lfcSE	d14_Ribo_stat	d14_Ribo_pvalue	d14_Ribo_padj	d14_Ribo_zscore	KO_Ribo_baseMean	KO_Ribo_log2FoldChange	KO_Ribo_lfcSE	KO_Ribo_stat	KO_Ribo_pvalue	KO_Ribo_padj	KO_Ribo_zscore	FMRP target	FUS mature target
ENSMUSG00000020680	Taf15	11	83473086	83506743	1	2492.88	0.902786	0.101222	8.91892	4.7087e-19	7.04328e-15	6	2498.46	0.969475	0.127778	7.58716	3.27e-14	2.70331e-10	6	no	yes
ENSMUSG00000021938	Pspc1	14	56722441	56778316	-1	1735.2	0.412574	0.107287	3.84553	0.000120293	0.0580431	3.84553	1806.16	0.494868	0.136154	3.63462	0.000278393	0.097935	3.63462	no	yes
ENSMUSG00000040424	Hipk4	7	27523267	27531175	1	356.774	-1.01244	0.280698	-3.60687	0.000309917	0.0974323	-3.60687	455.996	-1.38473	0.35449	-3.90627	9.37333e-05	0.0629187	-3.90627	no	yes

### Sheet: zscore_Ribo_d14spec
EnsemblID	external_gene_name	chromosome_name	start_position	end_position	strand	d14_Ribo_baseMean	d14_Ribo_log2FoldChange	d14_Ribo_lfcSE	d14_Ribo_stat	d14_Ribo_pvalue	d14_Ribo_padj	d14_Ribo_zscore	KO_Ribo_baseMean	KO_Ribo_log2FoldChange	KO_Ribo_lfcSE	KO_Ribo_stat	KO_Ribo_pvalue	KO_Ribo_padj	KO_Ribo_zscore	FMRP target	FUS mature target
ENSMUSG00000004187	Kifc2	15	76660641	76668196	1	792.069	-0.93486	0.176179	-5.30632	1.11863e-07	0.000557747	-5.30632	709.995	-0.847205	0.274429	-3.08715	0.00202084	0.247501	-3.08715	yes	yes
ENSMUSG00000085133	B930095G15Rik	14	121248706	121253971	1	951.977	0.636219	0.121473	5.23754	1.62735e-07	0.000608546	5.23754	887.267	0.582285	0.203086	2.86718	0.00414143	0.35296	2.86718	no	no
ENSMUSG00000002012	Pnck	NA	73655994	73660117	-1	1228.09	-0.605255	0.119335	-5.0719	3.93854e-07	0.00117825	-5.0719	1267.76	-0.597899	0.182941	-3.26826	0.00108212	0.19299	-3.26826	no	yes
ENSMUSG00000024937	Ehbp1l1	19	5707376	5726317	-1	507.39	0.720059	0.150179	4.79467	1.62945e-06	0.0034819	4.79467	523.739	0.865016	0.245696	3.52068	0.000430447	0.12486	3.52068	no	yes
ENSMUSG00000099759+ENSMUSG00000101813+ENSMUSG00000091071	NA	NA	NA	NA	NA	7.97376	-4.27439	0.905554	-4.72019	2.35624e-06	0.00440559	-4.72019	6.76893	-3.93965	1.20527	-3.26867	0.00108053	0.19299	-3.26867	no	no
ENSMUSG00000038122	Tbc1d32	10	56014293	56228689	-1	190.256	-0.782989	0.166823	-4.69353	2.68533e-06	0.00446302	-4.69353	189.829	-0.910946	0.346807	-2.62667	0.00862257	0.478017	-2.62667	no	yes
ENSMUSG00000018199	Trove2	1	143750790	143777068	-1	879.345	-0.591527	0.128995	-4.58564	4.52595e-06	0.00676992	-4.58564	888.603	0.169483	0.189093	0.896295	0.370095	0.8995	0.896295	no	yes
ENSMUSG00000002055	Spag5	11	78301529	78322457	1	64.0182	-1.72335	0.379736	-4.53828	5.67141e-06	0.00771209	-4.53828	94.8002	-1.13916	0.849769	-1.34055	0.180065	0.839224	-1.34055	no	yes
ENSMUSG00000031344	Gabrq	NA	72825178	72842602	1	723.452	-0.619462	0.140619	-4.40526	1.05656e-05	0.0131701	-4.40526	698.5	-0.418854	0.303126	-1.38178	0.167038	0.833475	-1.38178	no	yes
ENSMUSG00000029762	Akr1b8	6	34354119	34368463	1	216.171	0.740107	0.172268	4.29626	1.73707e-05	0.019987	4.29626	225.916	0.279593	0.251189	1.11308	0.265674	0.872129	1.11308	no	no
ENSMUSG00000036781	Rps27l	9	66946086	66949516	1	300.041	0.597085	0.140414	4.25231	2.11574e-05	0.0226052	4.25231	356.517	-0.173751	0.320877	-0.541489	0.58817	0.950595	-0.541489	no	yes
ENSMUSG00000008683	Rps15a	7	118104372	118116188	-1	2307.59	0.378886	0.0902497	4.19819	2.69057e-05	0.0236738	4.19819	2225.04	0.253398	0.177758	1.42552	0.154006	0.829727	1.42552	no	yes
ENSMUSG00000022407	Adsl	15	80948490	80970947	1	786.279	0.456696	0.108698	4.20151	2.65136e-05	0.0236738	4.20151	832.031	0.276146	0.151218	1.82614	0.0678288	0.761587	1.82614	no	yes
ENSMUSG00000054942	Miga1	3	152273849	152340407	-1	917.325	-0.408087	0.0968794	-4.21233	2.52754e-05	0.0236738	-4.21233	947.6	-0.37153	0.198645	-1.87032	0.0614395	0.750806	-1.87032	no	yes
ENSMUSG00000002190	Clgn	8	83389867	83428552	1	816.221	0.474585	0.115513	4.1085	3.98233e-05	0.0309745	4.1085	775.208	0.397069	0.188273	2.10901	0.0349439	0.682935	2.10901	no	yes
ENSMUSG00000031762	Mt2	8	94172664	94173568	1	15.5718	-1.86026	0.453785	-4.09944	4.14153e-05	0.0309745	-4.09944	37.2544	0.423239	0.632912	0.668717	0.503676	0.93598	0.668717	no	yes
ENSMUSG00000085642	3110053B16Rik	12	20874125	20921262	-1	115.237	-0.73025	0.177383	-4.11681	3.84159e-05	0.0309745	-4.11681	109.862	-0.476536	0.319412	-1.49192	0.135721	0.818942	-1.49192	no	no
ENSMUSG00000028243	Ubxn2b	4	6191098	6221688	1	438.627	-0.468241	0.115681	-4.04768	5.17286e-05	0.0368456	-4.04768	390.538	-0.157246	0.201807	-0.77919	0.435868	0.916428	-0.77919	no	yes
ENSMUSG00000021003	Galc	12	98202304	98259459	-1	406.701	-0.450021	0.111845	-4.02362	5.73104e-05	0.0384139	-4.02362	374.524	-0.261839	0.146092	-1.79229	0.0730869	0.7664	-1.79229	no	yes
ENSMUSG00000035576	L3mbtl1	2	162943472	162974522	1	287.264	-0.699872	0.174249	-4.01651	5.90668e-05	0.0384139	-4.01651	217.247	-0.425221	0.334555	-1.271	0.203728	0.848504	-1.271	no	yes
ENSMUSG00000035126	Wdr78	4	103038065	103114555	-1	72.9952	-1.14516	0.287188	-3.98751	6.67693e-05	0.0404609	-3.98751	56.1016	-1.14538	0.418379	-2.73766	0.00618789	0.437021	-2.73766	no	yes
ENSMUSG00000058756	Thra	11	98740638	98769006	1	5048.75	-0.284776	0.0714711	-3.98449	6.76242e-05	0.0404609	-3.98449	4873.89	-0.382827	0.144932	-2.64143	0.00825562	0.474271	-2.64143	yes	yes
ENSMUSG00000033249	Hsf4	8	105269801	105275845	1	26.5472	-1.44652	0.366042	-3.95179	7.75681e-05	0.0446255	-3.95179	29.4383	-1.51149	0.62974	-2.40018	0.0163871	0.552258	-2.40018	no	yes
ENSMUSG00000063172	Hspb11	4	107253593	107279938	1	75.8651	1.05029	0.270087	3.88872	0.000100775	0.0542549	3.88872	88.6042	-0.0881516	0.342887	-0.257087	0.797112	0.981735	-0.257087	no	no
ENSMUSG00000084516+ENSMUSG00000027177	NA	NA	NA	NA	NA	1489.81	-0.35778	0.0920491	-3.88683	0.00010156	0.0542549	-3.88683	1418.32	-0.172736	0.151483	-1.1403	0.254162	0.869468	-1.1403	no	no
ENSMUSG00000095115	Itpripl2	7	118485111	118491975	-1	87.7931	1.09387	0.283225	3.86221	0.000112366	0.0579577	3.86221	77.4648	0.129136	0.426431	0.302829	0.76202	0.980045	0.302829	no	yes
ENSMUSG00000030650	Tmc5	7	118597297	118675086	1	31.0385	1.61969	0.420399	3.85274	0.000116803	0.0580431	3.85274	15.5674	-0.335069	0.564046	-0.594045	0.552482	0.945541	-0.594045	no	no
ENSMUSG00000032342	Mto1	9	78448208	78475348	1	304.764	-0.530753	0.139762	-3.79755	0.000146131	0.063085	-3.79755	285.938	-0.504804	0.224966	-2.24391	0.0248379	0.646382	-2.24391	no	yes
ENSMUSG00000034892	Rps29	12	69157722	69159186	-1	738.5	0.581566	0.15257	3.81181	0.000137955	0.063085	3.81181	873.373	0.022009	0.247296	0.0889986	0.929083	0.994549	0.0889986	no	yes
ENSMUSG00000069171	Nr2f1	13	78188973	78199757	-1	1124.59	0.447769	0.117732	3.80328	0.000142794	0.063085	3.80328	1066.56	0.316614	0.237218	1.3347	0.181976	0.839224	1.3347	yes	yes
ENSMUSG00000085271	E130006D01Rik	5	111734284	111761725	-1	16.7781	-1.72834	0.45542	-3.79505	0.000147612	0.063085	-3.79505	12.5703	-0.178314	0.754253	-0.236411	0.813114	0.98524	-0.236411	no	no
ENSMUSG00000046434	Hnrnpa1	15	103240432	103244955	1	5887.92	0.320082	0.0857912	3.73094	0.000190769	0.0792647	3.73094	5601.13	0.491658	0.158329	3.1053	0.00190088	0.2381	3.1053	no	yes
ENSMUSG00000103713	Gm2136	3	45438380	45440956	1	62.9496	0.974182	0.262041	3.71766	0.000201074	0.0812882	3.71766	74.9194	0.923125	0.278094	3.31947	0.000901892	0.181852	3.31947	no	no
ENSMUSG00000019986	Ahi1	10	20952547	21080429	1	10068.6	-0.41	0.110792	-3.70064	0.000215058	0.0844962	-3.70064	8511.4	-0.309195	0.211457	-1.46221	0.143683	0.823267	-1.46221	no	yes
ENSMUSG00000031387	Renbp	NA	73922121	73930850	-1	14.9537	2.68378	0.72769	3.68808	0.000225956	0.0844962	3.68808	18.8095	0.216965	0.613449	0.35368	0.723579	0.976303	0.35368	no	yes
ENSMUSG00000042997	Nhlrc3	3	53448583	53463332	-1	188.819	0.586318	0.158949	3.68872	0.000225385	0.0844962	3.68872	156.889	0.367516	0.261084	1.40765	0.159234	0.832555	1.40765	no	yes
ENSMUSG00000024851	Pitpnm1	19	4099998	4113965	1	2078.87	-0.426166	0.116085	-3.67114	0.000241468	0.0879885	-3.67114	2270.41	-0.369476	0.206822	-1.78644	0.0740273	0.76731	-1.78644	yes	no
ENSMUSG00000027239	Mdk	2	91929805	91932297	-1	68.9229	1.85162	0.505178	3.66529	0.000247059	0.0879885	3.66529	72.5736	0.446744	0.587007	0.761053	0.446625	0.919801	0.761053	no	yes
ENSMUSG00000021071	Trim9	12	70244539	70347614	-1	1241.5	-0.410221	0.112267	-3.65397	0.000258216	0.0898232	-3.65397	1099.49	-0.253903	0.193993	-1.30883	0.190592	0.845051	-1.30883	yes	yes
ENSMUSG00000022179	4931414P19Rik	14	54583663	54605908	-1	44.7341	1.1077	0.304643	3.63605	0.000276854	0.0941176	3.63605	54.049	0.2867	0.287171	0.998359	0.318105	0.884814	0.998359	no	yes
ENSMUSG00000006576	Slc4a3	1	75546266	75562172	1	2301.85	-0.400352	0.111062	-3.60476	0.000312445	0.0974323	-3.60476	2254.71	-0.328733	0.227096	-1.44755	0.147743	0.825272	-1.44755	yes	yes
ENSMUSG00000021476	Habp4	13	64161866	64186536	1	1561.18	-0.386615	0.107257	-3.60458	0.000312659	0.0974323	-3.60458	1787.05	-0.582223	0.228628	-2.5466	0.0108779	0.501914	-2.5466	no	yes
ENSMUSG00000026103	Gls	1	52163448	52233232	-1	4305.48	-0.387456	0.10739	-3.60792	0.000308661	0.0974323	-3.60792	3068.44	-0.359943	0.174447	-2.06334	0.0390808	0.698201	-2.06334	no	yes

### Sheet: zscore_Ribo_KOspec
EnsemblID	external_gene_name	chromosome_name	start_position	end_position	strand	d14_Ribo_baseMean	d14_Ribo_log2FoldChange	d14_Ribo_lfcSE	d14_Ribo_stat	d14_Ribo_pvalue	d14_Ribo_padj	d14_Ribo_zscore	KO_Ribo_baseMean	KO_Ribo_log2FoldChange	KO_Ribo_lfcSE	KO_Ribo_stat	KO_Ribo_pvalue	KO_Ribo_padj	KO_Ribo_zscore	FMRP target	FUS mature target
ENSMUSG00000009079	Ewsr1	11	5069689	5099266	-1	4024.17	0.441997	0.128822	3.43107	0.000601203	0.137067	3.43107	3469.6	0.58644	0.160302	3.65835	0.000253846	0.0932687	3.65835	no	yes
ENSMUSG00000024186	Rgs11	17	26202951	26211324	1	121.453	-1.45555	0.424708	-3.42717	0.000609912	0.137067	-3.42717	70.6925	-1.29308	0.332744	-3.88612	0.000101858	0.0629187	-3.88612	no	yes
ENSMUSG00000075585	6330403L08Rik	5	138995056	139000577	1	177.529	-0.609754	0.191642	-3.18173	0.00146396	0.215894	-3.18173	168.005	-1.09255	0.210987	-5.17827	2.23955e-07	0.000557849	-5.17827	no	no
ENSMUSG00000066554	Gm10167	5	148182899	148184377	-1	66.6451	0.844131	0.267166	3.15958	0.00157999	0.216821	3.15958	13.8917	-6.02197	1.16516	-5.16834	2.36176e-07	0.000557849	-5.16834	no	no
ENSMUSG00000075590	Nrbp2	15	76085595	76090013	-1	1009	-0.636678	0.208045	-3.06029	0.00221123	0.251014	-3.06029	879.117	-0.669168	0.169845	-3.93986	8.15283e-05	0.0612722	-3.93986	no	yes
ENSMUSG00000031972	Acta1	8	123891769	123894751	-1	42.075	1.13302	0.40794	2.77742	0.00547929	0.341497	2.77742	161.702	-2.70371	0.745909	-3.62473	0.000289267	0.0996403	-3.62473	no	yes
ENSMUSG00000023960	Enpp5	17	44078813	44086567	1	2919.53	0.293653	0.112183	2.61762	0.00885452	0.398615	2.61762	2830.02	0.577235	0.152147	3.79393	0.00014828	0.0700476	3.79393	no	yes
ENSMUSG00000021993	Mipep	14	60784566	60903610	1	437.435	-0.373829	0.151439	-2.46852	0.0135675	0.457438	-2.46852	425.275	-0.663721	0.164275	-4.04029	5.33846e-05	0.0490367	-4.04029	no	yes
ENSMUSG00000029149	Krtcap3	5	31251691	31253202	1	41.8362	-1.14845	0.476138	-2.412	0.0158651	0.463596	-2.412	46.3956	-1.64561	0.433054	-3.80001	0.000144693	0.0700476	-3.80001	no	yes
ENSMUSG00000032968	Inha	1	75507077	75510366	1	114.684	-0.679925	0.280353	-2.42524	0.0152981	0.463596	-2.42524	100.06	-0.978283	0.237223	-4.1239	3.72513e-05	0.0384946	-4.1239	no	yes
ENSMUSG00000058388	Phtf1	3	103968110	104024598	1	808.951	-0.260966	0.107724	-2.42253	0.0154127	0.463596	-2.42253	796.811	-0.593655	0.154631	-3.83917	0.000123449	0.0637848	-3.83917	no	yes
ENSMUSG00000074817	Papolb	5	142525838	142530076	-1	9.38747	1.94627	0.805235	2.41703	0.0156479	0.463596	2.41703	9.29799	4.36897	1.11995	3.90103	9.57834e-05	0.0629187	3.90103	no	no
ENSMUSG00000068614	Actc1	2	114047282	114053548	-1	7.06895	3.00147	1.25946	2.38313	0.0171661	0.466008	2.38313	28.5043	-3.9129	0.85766	-4.5623	5.05973e-06	0.00929528	-4.5623	no	yes
ENSMUSG00000036181	Hist1h1c	13	23738808	23740367	1	13.0424	-1.43749	0.660491	-2.1764	0.0295255	0.543895	-2.1764	41.48	-2.99883	0.711622	-4.21408	2.50797e-05	0.0318975	-4.21408	no	yes
ENSMUSG00000027487	Cdk5rap1	2	154335380	154373010	-1	76.2698	-0.52958	0.260399	-2.03373	0.0419793	0.603382	-2.03373	80.5272	-1.00696	0.27467	-3.66607	0.000246305	0.0932687	-3.66607	no	yes
ENSMUSG00000089509+ENSMUSG00000084691+ENSMUSG00000065013+ENSMUSG00000064621+ENSMUSG00000088294+ENSMUSG00000097451+ENSMUSG00000084549+ENSMUSG00000099132+ENSMUSG00000098466	NA	NA	NA	NA	NA	7103.63	-0.842501	0.45545	-1.84982	0.0643396	0.662054	-1.84982	4673.65	-0.749922	0.204926	-3.65948	0.000252728	0.0932687	-3.65948	no	no
ENSMUSG00000013495	Tmem175	5	108629770	108648782	1	205.491	-0.347204	0.194458	-1.7855	0.0741804	0.686058	-1.7855	191.662	-0.88535	0.234311	-3.77852	0.00015776	0.0704975	-3.77852	no	yes
ENSMUSG00000030409	Dmpk	7	19083849	19093821	1	74.3915	-1.33446	0.792984	-1.68284	0.0924065	0.719251	-1.68284	40.9169	-2.28438	0.387279	-5.89853	3.66763e-09	2.02135e-05	-5.89853	no	yes
ENSMUSG00000060600	Eno3	11	70657202	70662513	1	55.4618	-0.710025	0.447306	-1.58734	0.112437	0.749508	-1.58734	57.7798	-1.8428	0.414913	-4.4414	8.93761e-06	0.013434	-4.4414	no	yes
ENSMUSG00000041828	Abca8a	11	110025634	110095978	-1	22.6536	0.793446	0.65491	1.21153	0.22569	0.83303	1.21153	30.2922	-1.55844	0.41577	-3.74833	0.000178018	0.0774565	-3.74833	no	yes
ENSMUSG00000014782	Plekhg4	8	105373274	105382862	1	40.5696	-1.10286	0.988748	-1.11541	0.264676	0.860474	-1.11541	42.3313	-2.64353	0.630627	-4.19191	2.76615e-05	0.0326683	-4.19191	no	yes
ENSMUSG00000033752	Mnd1	3	84087933	84155786	-1	9.8148	-1.1317	1.02022	-1.10927	0.267313	0.860622	-1.10927	16.7683	-2.69631	0.702293	-3.8393	0.000123387	0.0637848	-3.8393	no	yes
ENSMUSG00000055775	Myh8	11	67277124	67308634	1	78.646	-0.423609	0.382384	-1.10781	0.267943	0.860622	-1.10781	205.373	-2.73663	0.747712	-3.66001	0.000252207	0.0932687	-3.66001	no	yes
ENSMUSG00000067768	Xlr4b	NA	73214333	73222453	1	11.3205	1.13556	1.05263	1.07878	0.280684	0.864593	1.07878	11.7571	4.08868	1.07757	3.79436	0.000148027	0.0700476	3.79436	no	no
ENSMUSG00000031997	Trpc6	9	8544142	8680741	1	11.4291	-0.585879	0.584993	-1.00151	0.316578	0.874825	-1.00151	9.26964	3.03835	0.803199	3.78281	0.000155068	0.0704975	3.78281	no	no
ENSMUSG00000026208	Des	1	75360329	75368579	1	7.94733	-0.922237	1.19208	-0.773639	0.439145	0.915976	-0.773639	14.5489	-5.06075	1.10783	-4.56816	4.92015e-06	0.00929528	-4.56816	no	no
ENSMUSG00000034349	Smc4	3	69004738	69034623	1	563.572	-0.10574	0.146316	-0.722683	0.469875	0.924025	-0.722683	492.23	-0.757362	0.204589	-3.70187	0.000214014	0.0884628	-3.70187	no	yes
ENSMUSG00000020061	Mybpc1	10	88518279	88605152	-1	166.289	-0.114017	0.191676	-0.594844	0.551948	0.937522	-0.594844	206.437	-1.65458	0.412729	-4.00888	6.10068e-05	0.0530888	-4.00888	no	yes
ENSMUSG00000055632	Hmcn2	2	31314415	31460738	1	17.125	-0.402767	0.783103	-0.514322	0.607027	0.942061	-0.514322	20.2085	-3.24534	0.837978	-3.87282	0.000107584	0.0629187	-3.87282	no	no
ENSMUSG00000061723	Tnnt3	7	142498836	142516009	1	19.8817	0.839229	1.90356	0.440874	0.659304	0.953151	0.440874	77.1162	-4.38376	1.13375	-3.86661	0.000110357	0.0629187	-3.86661	no	no
ENSMUSG00000002228	Ppm1j	3	104781056	104786018	1	24.96	-0.191993	0.541938	-0.354271	0.723135	0.965335	-0.354271	36.5204	-1.50049	0.351728	-4.26606	1.98958e-05	0.0274131	-4.26606	no	no
ENSMUSG00000020475	Pgam2	11	5801640	5803733	-1	27.4931	-0.122434	0.365555	-0.334926	0.737681	0.965335	-0.334926	32.6118	-1.62694	0.412558	-3.94355	8.02857e-05	0.0612722	-3.94355	no	yes
ENSMUSG00000021951	Eef1akmt1	14	57549598	57571569	-1	185.298	-0.0679084	0.211052	-0.321762	0.747633	0.966404	-0.321762	232.828	-0.705649	0.182329	-3.87019	0.000108749	0.0629187	-3.87019	no	yes
ENSMUSG00000075225	Ccdc162	10	41538846	41716634	-1	44.7143	-0.068684	0.469174	-0.146393	0.883611	0.985386	-0.146393	51.9247	-1.86142	0.511623	-3.63826	0.000274482	0.097935	-3.63826	no	yes
ENSMUSG00000069833	Ahnak	19	8989284	9076919	1	336.565	0.0809965	0.610619	0.132646	0.894473	0.987442	0.132646	220.641	-1.1165	0.29864	-3.73861	0.000185042	0.0784484	-3.73861	no	yes
ENSMUSG00000015943	Bola1	3	96196588	96219709	-1	77.2203	0.0266567	0.217714	0.122439	0.902551	0.989068	0.122439	101.547	-1.02365	0.282879	-3.61868	0.000296105	0.0999144	-3.61868	no	no
ENSMUSG00000024330	Col11a2	17	34039437	34066685	1	254.654	0.122179	1.16285	0.105069	0.916321	0.991058	0.105069	82.4488	-2.02756	0.514428	-3.94138	8.10158e-05	0.0612722	-3.94138	no	yes
ENSMUSG00000012123	Aim1l	4	134060815	134092504	1	10.4018	0.0206512	0.65951	0.031313	0.97502	0.997016	0.031313	7.12582	6.05168	1.3558	4.46356	8.06091e-06	0.0133279	4.46356	no	yes
ENSMUSG00000030672	Mylpf	7	127208890	127214298	1	21.5285	-0.0154012	1.2553	-0.012269	0.990211	0.998309	-0.012269	95.2396	-5.01652	1.28095	-3.91624	8.99405e-05	0.0629187	-3.91624	no	no
